# Septin-mediated coupling of protein import and division during chloroplast evolution

**DOI:** 10.64898/2026.03.28.715002

**Authors:** Samed Delic, Pamela Vetrano, Caroline S. Simon, David Su, Yezi Xiang, Shu-Zon Wu, Eva L. von der Heyde, Natsumi Tajima-Shirasaki, Sheng-An Chen, Carla Brillada, Armin Hallmann, Magdalena Bezanilla, Niccolo Banterle, Gautam Dey, Silvia Ramundo, Masayuki Onishi

## Abstract

Chloroplast biogenesis depends on both protein import and organelle division, yet how their coordination emerged during evolution remains unclear. Here, we show that the single septin SEP1 links these pathways in the green alga *Chlamydomonas reinhardtii*. SEP1 forms a filamentous network on the chloroplast envelope during interphase and reorganizes into a ring at the chloroplast division site during cytokinesis. Loss of SEP1 selectively impairs import of chloroplast-division proteins and causes mispositioning of the division ring, without impairing bulk chloroplast protein import. SEP1 physically associates with outer-envelope TOC GTPases through evolutionarily related GTPase domains. Phylogenetic analysis places TOC GTPases within an algal septin-derived clade, and heterologous expression of SEP1 in land plants, in which septins are absent, shows conservation of its chloroplast targeting and TOC binding. Together, these findings identify septins as coordinators of plastid protein import and division and suggest that this coupling emerged early in chloroplast evolution.
