## Supplementary File 1 for "Septin-mediated coupling of protein import and division during chloroplast evolution"

### Sheet: Plasmids
Category	Plasmid ID	Construct	Associated Figure	Notes	Description of Generation	Associated Primers
Septin	pSD001	TUB2=SEP1-NG-3xFLAG___AphIII=RBCS2	Figure 1A, Figure 3A, Supp. Figure 4D	Bicistronic expression of SEP1-NG-3xFLAG. Used in IP-MS.	The CDS of SEP1 (Cre12.g556250) was amplified from genomic DNA using YFP001 SEP1-FW and YFP002 SEP1-RV and inserted into the HpaI cut site of pMO667, a bicistronic vector construct based on pMO44965	YFP001 SEP1-FW, YFP002 SEP1-RV
Septin	pSD002	TUB2=SEP1-∆AH-NG-3xFLAG___AphIII=RBCS2	Figure 3A, Supp. Figure 4D	Bicistronic expression of SEP1-∆AH-NG-3xFLAG. Used in IP-MS.	Using pSD001 as template, two PCR reactions were performed using primers SDP001/SDP002 and SDP003/SDP004 to amplify a large portion of the SEP1 CDS and the vector backbone, respectively. These two linear fragments are amplified from upstream and downstream of the AH domain and fused together by Gibson Assembly to generate an identical construct as pSD001, however, lacking the AH domain.	SDP001, SDP002, SDP003, SDP004
Septin	pMO692	PSEP1=SEP1-NG=TSEP1___PTUB2=AphII=TRBCS2	Figure 1C-E	Endogenous CRISPR KI	The coding region of SEP1 was amplifieid from genomic DNA using MOP1236 and MOP1239 and then assembled with the pRAM103 vector backbone following digested with EcoRV and NotI.	MOP1236, MOP1239
Septin	pSD015	PSEP1=SEP1-SC=TSEP1___PTUB2=AphII=TRBCS2	Supp. Figure 8	Endogenous CRISPR KI	The coding region for Scarlet was amplified from pNS002 using primers SDP044 and SDP045. This then replaced the NG coding region of pMO692 following digestion with HpaI and BsrGI.	SDP044,SDP045
Septin	pSD077	PSEP1=SEP1-NG-3xFLAG=TSEP1___PTUB2=AphII=TRBCS2	Supp. Figure 1, Supp. Figure 2	Endogenous CRISPR KI	The coding region for hypercodon optimized NeonGreen-3xFLAG was amplified from pRT067 using primers SDP190 and SDP191. This then replaced the NG coding region of pMO692 following digestion with HpaI and BsrGI.	SDP190, SDP191
Septin	pSD078	PSEP1=SEP1-SC-PA=TSEP1___PTUB2=AphII=TRBCS2	Supp. Figure 1	Endogenous CRISPR KI	The coding region for hypercodon optimized Scarlet-PA was amplified from pRT113 using primers SDP192 and SDP193. This then replaced the NG coding region of pMO692 following digestion with HpaI and BsrGI.	SDP192, SDP193
Septin	pSD162	TUB2=SEP1-SC-3xHA___AphIII=RBCS2	Figure 3D, Figure 3E	Bicistronic expression of SEP1-NG-3xHA.	The coding region for hypercodon optimized Scarlet-3xHA was amplified from pNS048 using primers SDP348 and SDP349. This then replaced the NG-3xFLAG coding region of pSD001 following digestion with HpaI and NdeI.	SDP348, SDP349
Septin	pSD100	TUB2=AHSEP1-NG-3xFLAG___AphIII=RBCS2	Supp. Figure 4E		Using pSD001 as template a PCR reaction was performed using primers SDP259 and SDP260 to amplify a small fragment from the coding region of SEP1 corresponding to its AH domain. This fragment was then inserted into the pRT067 vector, a bicistronic construct that utilizes a hyper-codon optimized NeonGreen fluorescent protein.	SDP259, SDP260
Chloroplast Division	pSD066	PARC6=ARC6-HpaI=TARC6___TUB2=AphII=RBCS2	na	Intermediate plasmid to generate tagged ARC6	To clone ARC6 (Cre12.g488500), two PCR reactions from gDNA were performed to amplify the ARC6 locus and insert an HpaI restriction site directly upstream of the stop codon using primer pairs SDP158/SDP159 and SDP160/SDP161. These were assembled into pRAM103 plasmid digested with NotI and EcoRV.	SDP158, SDP159, SDP160, SDP161
Chloroplast Division	pSD071	PARC6=ARC6-NG-3xFLAG=TARC6___PTUB2=AphII=TRBCS2	Figure 2E-L	Tagged ARC6 expressed from native promoter and terminator	A NeonGreen-3xFLAG donor fragment was amplified from pRT067 using primers SDP178 and SDP179 and inserted in pSD066 linearized with HpaI.	SDP178, SDP179
Chloroplast Division	pMO704	PFTSZ1=FTSZ1-HpaI=TFTSZ1___PTUB2=AphIII=TRBCS2	na	Intermediate plasmid to generate tagged FTSZ1	To clone FTSZ1 (Cre02.g118600), we performed two PCR reactions using primer pairs MOP1275/MOP1276 and MOP1277/1278 to amplify the FTSZ2 locus and insert a HpaI restriction site directly upstream of the stop codon. These fragments were combined with the pRAM103 vector digested with EcoRV and NotI.	MOP1275, MOP1276, MOP1277, MOP1278
Chloroplast Division	pMO705	PFTSZ2=FTSZ2-EcoRV=TFTSZ2___PTUB2=AphIII=TRBCS2	na	Intermediate plasmid to generate tagged FTSZ2	To clone FTSZ2 (Cre02.g142186), we performed two PCR reactions using primer pairs MOP1279/MOP1280 and MOP1281/1282 to amplify the FTSZ2 locus and insert a unique EcoRV restriction site directly upstream of the stop codon. These fragments were combined with the pRAM103 vector digested with EcoRV and NotI.	MOP1279, MOP1280, MOP1281, MOP1282
Chloroplast Division	pSC017	PFTSZ1=FTSZ1-SC-PA=TFTSZ1___PTUB2=AphIII=TRBCS2	Supp. Figure 5	Tagged FTSZ1 expressed from native promoter and terminator	A Scarlet-PA donor fragment was amplified from pRT113 using primers SCP024 and SCP025 and inserted in pMO704 linearized with HpaI.	SCP024, SCP025
Chloroplast Division	pSC018	PFTSZ2=FTSZ2-SC-PA=TFTSZ2___PTUB2=AphIII=TRBCS2	Figure 2E-L	Tagged FTSZ2 expressed from native promoter and terminator	A Scarlet-PA donor fragment was amplified from pRT113 using primers SCP026 and SCP027 and inserted in pMO705 linearized with EcoRV.	SCP026, SCP027
Chloroplast Translocon	pSD099	PTOC90=TOC90Intron1-2-TOC90CDS-PmeI=TTOC90___PTUB2=AphII=TRBCS2	na	Intermediate plasmid to generate tagged TOC90	To clone TOC90 (Cre17.g734300), we utilized a chimeric based approach of gDNA and cDNA. We generated 3 fragments with complementary overhangs. The first fragment was amplified using primers SDP150 and SDP262 from gDNA and included 1000 bp upstream of the start codon to the end of the third exon of the TOC90 CDS. The second fragment was made using primers SDP261 and SDP156 to amplify reverse trans…	SDP150, SDP262, SDP261, SDP156, SDP155, SDP157
Chloroplast Translocon	pSD101	PTOC90=TOC90Intron1-2-TOC90CDS-NG_3xFLAG=TTOC90___PTUB2=AphII=TRBCS2	Figure 3D	Tagged TOC90 expressed from native promoter and terminator	NeonGreen-3xFLAG donor fragment was amplified from pRT067 using SDP265 and SDP266. This donor fragment was inserted in pSD099 linearized with PmeI.	SDP265, SDP266
Chloroplast Translocon	pSD163	PTOC120=TOC120Intron1-2-TOC120CDS-PmeI=TTOC120___PTUB2=AphII=TRBCS2	na	Intermediate plasmid to generate tagged TOC120	To clone TOC120 (Cre12.g707500), we utilized a chimeric based approach of gDNA and cDNA. We generated 3 fragments with complementary overhangs. The first fragment was amplified using primers SDP342 and SDP343 from gDNA and included 1000 bp upstream of the start codon to the end of the third exon of the TOC120 CDS. The second fragment was made using primers SDP344 and SDP345 to amplify reverse tra…	SDP342, SDP343, SDP344, SDP345, SDP346, SDP347
Chloroplast Translocon	pSD169	PTOC120=TOC120Intron1-2-TOC120CDS-NG-3xFLAG=TTOC120___PTUB2=AphII=TRBCS2	Figure 3E	Tagged TOC120 expressed from native promoter and terminator	NeonGreen-3xFLAG donor fragment was amplified from pSD001 using SDP346 and SDP347. This donor fragment was inserted in pSD163 linearized with PmeI.	SDP348, SDP349
cTP Library	pDS003	PPSAD=cTPRBCS2-SC-PA___AphIII=TPSAD	Figure 4D, Supp. Fig 10		To generate a cTP reporter for RBCS2, we PCR amplified the coding region corresponding to the chloroplast targeting peptide plus an additional 23 amino acids downstream of the predicted cleavage site from gDNA using primers DSP005 and DSP006. This fragment was inserted into the HpaI cut site of pRT113.	DSP005, DSP006
cTP Library	pSD106	PPSAD=cTPFTSZ1-SC-PA___AphIII=TPSAD	Figure4E		To generate a cTP reporter for FTSZ1, we PCR amplified the coding region corresponding to the chloroplast targeting peptide from pMO704 using primers SDP271 and SDP272. This fragment was inserted into the HpaI cut site of pRT113.	SDP271, SDP272
cTP Library	pSD110	PPSAD=cTPFTSZ2-SC-PA___AphIII=TPSAD	Figure4F		To generate a cTP reporter for FTSZ2, we PCR amplified the coding region corresponding to the chloroplast targeting peptide from pMO705 using primers SDP273 and SDP274. This fragment was inserted into the HpaI cut site of pRT113.	SDP273, SDP274
cTP Library	pSD114	PPSAD=cTPARC6-SC-PA___AphIII=TPSAD	Figure4G		To generate a cTP reporter for ARC6, we PCR amplified the coding region corresponding to the chloroplast targeting peptide from pSD066 using primers SDP275 and SDP276. This fragment was inserted into the HpaI cut site of pRT113.	SDP275, SDP276
Heterologous Expression: Arabidopsis	pSD045	35S=AtSEP1-EGFP=RBCS	Figure 5		A. thaliana codon optimized SEP1 was generated from Twist Bio and inserted into GreenGate cloning bector pGGC000. Final construct was generated by GreenGate cloning BsaI restriction cloning strategy.	na
Heterologous Expression: Volvox	pBlue-VcSEP1-YFP	PVcSEP1=VcSEP1-Venus=TVcSEP1	Figure 5	Direct cloning of Volvox SEP1 and live-ceel imaging.	DNA fragments were amplified by recombinant PCR, introducing artificial restriction sites (KpnI, EcoRI, BamHI, and SacI). PCR products were cloned and sequences in pJET1.2/blunt. The parts were assembled using the artifical restriction sites, two endogenous ApaI sites and a pBluescript II SK (-) vector backbone.	ON17021, ON17022, ON17023, ON17024, ON17025, ON17026, ON17027, ON17028, ON17029, ON17030
Heterologous Expression: Physcomitrella	pSZW001	MaysUbi=GFP-SEP1=NOS	Figure 5	Heterologous expression of A thaliana codon optimized CrSEP1. N-terminal fusion of GFP, using pTKUbi-mEGFP-tubulin vector.	CrSEP1 fragment was amplified from pSD043 plasmid with primers GFP-SEP1-F and attB2-SEP1. Vector fragment was amplified from pTKUbi-mEGFP-tubulin plasmid (ref1) with primers attB2-F and FP-no stop-R. The two fragments were assembled with NEB HiFi DNA assembly master mix.	GFP-SEP1-F, attB2-SEP1-R, attB2-F, FP-nostop-R
Yeast 2 Hybrid	pGADT7	PADH1=GAL4-AD=TADH1	Figure 3C	Gift from Felix Kessler	na	na
Yeast 2 Hybrid	pGBKT7	PADH1=GAL4-BD=TADH1	Figure 3C	Gift from Felix Kessler	na	na
Yeast 2 Hybrid	pSD020	PADH1=GAL4-AD-ScTOC34G=TADH1	Figure 3C		An S. cerevisiae codon optimized fragment of CrTOC34G was synthesized. Homology arms were added by PCR with SDP059 and SDP061. This fragment was inserted into the pGADT7 vector following digestion with NdeI and EcoRI.	SDP059, SDP061
Yeast 2 Hybrid	pSD021	PADH1=GAL4-BD-ScTOC34G=TADH1	Figure 3C		An S. cerevisiae codon optimized fragment of CrTOC34G was synthesized. Homology arms were added by PCR with SDP060 and SDP062. This fragment was inserted into the pGBKT7 vector following digestion with NdeI and EcoRI.	SDP060, SDP062
Yeast 2 Hybrid	pSD022	PADH1=GAL4-AD-ScTOC120G=TADH1	Figure 3C		An S. cerevisiae codon optimized fragment of CrTOC120G was synthesized. Homology arms were added by PCR with SDP055 and SDP057. This fragment was inserted into the pGADT7 vector following digestion with NdeI and EcoRI.	SDP055, SDP057
Yeast 2 Hybrid	pSD023	PADH1=GAL4-BD-ScTOC120G=TADH1	Figure 3C		An S. cerevisiae codon optimized fragment of CrTOC120G was synthesized. Homology arms were added by PCR with SDP056 and SDP058. This fragment was inserted into the pGBKT7 vector following digestion with NdeI and EcoRI.	SDP056, SDP058
Yeast 2 Hybrid	pSD024	PADH1=GAL4-AD-SpSEP1G=TADH1	Figure 3C		An S. pombe codon optimized fragment of CrSEP1G was PCR amplified from a separate plasmid. Homology arms were added by PCR with SDP063 and SDP065. This fragment was inserted into the pGADT7 vector following digestion with NdeI and EcoRI.	SDP063, SDP065
Yeast 2 Hybrid	pSD025	PADH1=GAL4-BD-SpSEP1G=TADH1	Figure 3C		An S. pombe codon optimized fragment of CrSEP1G was PCR amplified from a separate plasmid. Homology arms were added by PCR with SDP064 and SDP066. This fragment was inserted into the pGBKT7 vector following digestion with NdeI and EcoRI.	SDP064, SDP066
Yeast 2 Hybrid	pSD047	PADH1=GAL4-BD-ScTOC90G=TADH1	Figure 3C		An S. cerevisiae codon optimized fragment of CrTOC90G was synthesized. Homology arms were added by PCR with SDP403 and SDP404. This fragment was inserted into the pGBKT7 vector following digestion with NdeI and EcoRI.	SDP403, SDP404
Fluorescent Protein Donors	pRT067	PPSAD=HpaI-NG-3xFLAG___AphIII=TPSAD	na	Hypercodon optimized fluorophore and epitope	na	na
Fluorescent Protein Donors	pRT113	PPSAD=HpaI-SC-PA___AphIII=TPSAD	na	Hypercodon optimized fluorophore and epitope	na	na

### Sheet: Primers
Primer Name	Primer Sequence (5' > 3')
YFP001 SEP1-FW	gcaggagattcgaggttATGTGCTGTTGTGAGCATACGGCCG
YFP002 SEP1-RV	cccttggacaccatgttaacGAAGCCCCAGCCCTGTGTGCAAGGA
SDP001	CGGGCCCAGCAGCGCGTCCTTGCCGAA
SDP002	AAGCCCGCGCCCGCCCCCGTGGAGGAG
SDP003	CGCTGCTGGGCCCGCGCCGCCCGCGGCCGCACAA
SDP004	ACGGGGGCGGGCGCGGGCTTCGCGCGGCCCACCTGCAGGAAAGA
MOP1236	TTTGCTCACATGTGGCGGCCGCTCCGCTTCCGCATGCGCTACACAAC
MOP1239	GCAAGAAAGAAGCTTgatatcGAGTCGGGTAGCGCTGCGTAGTTGC
SDP044	ACACAGGGCTGGGGCTTCgttaacGGCGGCGCCGGCGGCGCCATGGTG
SDP045	CCATGGGGTTTAgttCTTGGCGTAGTCGGGGACGTCGTACGGGTAgccaccgccGGATCC
SDP190	CAGGGCTGGGGCTTCgttaacGGCGGCGCCGGCATGGTGAGCAAGGGCGAGGAG
SDP191	CCATGGGGTTTAgttCTTGTACAGaggccttggtacgttcttgtc
SDP192	CAGGGCTGGGGCTTCgttaacGGCGGCGCCGGCATGGTGAGCAAGGGCGAGGCC
SDP193	CCATGGGGTTTAgttCTTGTACAGGACCACATCGTCCTCAGCGCCAGGCAT
SDP348	CGGGCGCTCGCCCCAAGAAGgtttacATGGTGTCCAAGGGCGAGGAGGAC
SDP349	CACTTTATACCGTATCACAGgttttcaaggccttggtacgttcttgtc
SDP259	gcaGGAGATTCGAGGTTatgGGCGTGCGCATGGAGGACGTGCGG
SDP260	CCCTTGCTCACCATGTTGCCaccgccGGATCCGGCCTCCGCCTTCTTGGGCAGGCG
SDP158	GCTGGCCTTTTGCTCACATGTGGCGCCCTCTCCCTCTCCCTCTCCGTCACC
SDP159	CAGCGGAAAGCCCGGCGCTCAgttaacGTGCGCGGAGCGGGTGGCCTT
SDP160	AAGGCCACCCGCTCCGCGCACgttaacTGAGCGCCGGGCTTTCCGCTG
SDP161	TGTCATAGCGCAAGAAAGAAGCTTGATTGGCATGTTCGGCGTTGGGGTATCGCC
SDP178	CAGCGGAAAGCCCGGCGCTCAgttaggccttggtacgttcttgtcgtcatc
SDP179	GCCACCCGCTCCGCGCACGTTAACATGGTGAGCAAGGGCGAGGAG
MOP1275	TTTGCTCACATGTGGCGGCCGCTGCCCTAGCGAGCAGCGTGCCT
MOP1276	GACTGCgttaacCAGAATGCTGCGGCCCAGAAAGTC
MOP1277	ATTCTGgttaacGCAGTCGCAGCTGTCTGGCGTGTTA
MOP1278	GCGCAAGAAAGAAGCTTgatatcTCAGGACAGCGGAAACATGTGCTTG
MOP1279	TTTGCTCACATGTGGCGGCCGCTGCTGCTGCAGGTGAGGTGGTGA
MOP1280	ACATCTgatatcCTTGCCCTGCACCCGGCGCCGGCGCA
MOP1281	GGCAAGgatatcAGATGTTGCATTCAAGTGTGGCCTT
MOP1282	GCGCAAGAAAGAAGCTTgatAACGAAGTTACACGGCGGTATTTCA
SCP024	TGGGCCGCAGCATTCTGgttaacATGGTGAGCAAGGGCG
SCP025	CAGACAGCTGCGACTGCgtttcaGACCACATCGTCCTCAGC
SCP026	GCCGGGTGCAGGGCAAGgatatcATGGTGAGCAAGGGCGAGG
SCP027	ACTTGAATGCAACATCTgattcaGACCACATCGTCCTCAGC
SDP150	GCTGGCCTTTTGCTCACATGTGGCGGCCGCGGAGAGTGCCGTGACGATACGGTG
SDP262	CCGATCCTCACTGGGGTCCACCACCGC
SDP261	TCGTCGCCGCGGCGCCGCCCGTGCTGG
SDP155	ATGGCGCAGGAGGGCGACCTGGTTTAAACTAGAGCGACCGGGGGTTAGGC
SDP156	GCCTAACCCCCGGTCGCTCTAGTTTAAACCAGGTCGCCCTCCTGCGCCAT
SDP157	AAGTGTCATAGCGCAAGAAAGAAGCTTGATGTGCGCGGCCAAGGCGGCGCGAGTAGTGCA
SDP265	CTTCCGCCTAACCCCCGGTCGCTCTAgttttcaaggccttggtacgttcttgtc
SDP266	TGATGATGGCGCAGGAGGGCGACCTGgtttccATGGTGAGCAAGGGCGAGGAGGAC
SDP342	GTTCCGCCGCGACCCCGA
SDP343	ACTTGAGGTCGATGGGGCGCAGcCTGCAGCAGAAGGGGGGTT
SDP344	AACCCCCCTTCTGCTGCAGgCTGCGCCCCATCGACCTCAAGT
SDP345	CGGAGTGCTCCTTGTTGAAGGCCT
SDP346	CCGGGCGCTCGCCCCAAGAAGgtttaaacCTGTGATACGGTATAAAGTGCGTTGCG
SDP347	CATAGCGCAAGAAAGAAGCTTGATGCCAACACCGTGTGCATATTGCTC
SDP348	CGGGCGCTCGCCCCAAGAAGgtttacATGGTGTCCAAGGGCGAGGAGGAC
SDP349	CACTTTATACCGTATCACAGgttttcaaggccttggtacgttcttgtc
DSP005	tttgcaGGAGATTCGAGGTTATGGCCGCCGTCATTGCCA
DSP006	TCGCCCTTGCTCACCATGTTGCTCAGGGGGGGCAGGTAGGAGAAGG
SDP271	tccatttgcaGGAGATTCGAGGTTATGCTGGCCTCCAGTTCTCTGACGAGCAAG
SDP272	CTCGCCCTTGCTCACCATGTTGCCGCCACCACCGCCGACCCCGATAACCTT
SDP273	tccatttgcaGGAGATTCGAGGTTATGGCCACTTTGTCTGTTCAGCGACAGCGT
SDP274	CTCGCCCTTGCTCACCATGTTGTTGTTGACGGCATTGGAGCCACCACC
SDP275	tccatttgcaGGAGATTCGAGGTTATGCAGCTGCAGCGGAGCGCTCACCCTTCG
SDP276	CTCGCCCTTGCTCACCATGTTAACAGAGACGTGCTCCGCCGAGTTCATGGA
ON17021	AGGTACCGAGCGTGTGACGAAACAAG
ON17022	ACAACGATCAGCTTGATGTAC
ON17023	GTATCTCGTCCAACTACAGTC
ON17024	CGGAATGCTACATACCAGTC
ON17025	TACGTGAAGCAACTGTTACAG
ON17026	TGAATTCAAAGCCCCAACCCTTCTTCTG
ON17027	TGAATTCGGCGGCGCCGGCGGCGCCGGCGGCGCCATGAGCAAGGGCGAGGAGC
ON17028	AGGATCCCTACTTGTACAGCTCGTC
ON17029	TGGATCCTAGGTCTGGCACTGTGATGC
ON17030	TGAGCTCAGGACCCTAAACTGTATAAGC
GFP-SEP1-F	TGGACGAGCTGTACAAGGGAATGTCCTCAACGTACCAGAAG
attB2-SEP1-R	ACCACTTTGTACAAGaaagctgggtTTAGAAACCCCAGCCTTTTTTAGC
attB2-F	ACCCAGCTTTCTTGTACAAAGTGGT
FP-nostop-R	cttgtacagctcgtccatgcc
SDP055	CCAGATTACGCTCATATGGTCGCTGCTGGAGGA
SDP056	GAGGAGGACCTGCATATGGTCGCTGCTGGAGGA
SDP057	CCCACCCGGGTGGAATTCTCTCCCACCACCCAT
SDP058	GACGGATCCCCGGGAATTTCTCCCACCACCCAT
SDP059	CCAGATTACGCTCATATGGATGAGGATAGCCAG
SDP060	GAGGAGGACCTGCATATGGATGAGGATAGCCAG
SDP061	CCCACCCGGGTGGAATTCTCTGAATCTATGAGAGGGCT
SDP062	GACGGATCCCCGGGAATTTCTGAATCTATGAGAGGGCT
SDP063	CCAGATTACGCTCATATGGAAATGGTATTTGGAAAA
SDP064	GAGGAGGACCTGCATATGGAAATGGTATTTGGAAAA
SDP065	CCCACCCGGGTGGAATTCACCAAGTGTGGTTCGGCG
SDP066	GACGGATCCCCGGGAATTCACCAAGTGTGGTTCGGCG
SDP403	CTGATCTCAGAGGAGGACCTGCATATGCCTCCACGTCCAGTGGTCGCCGCT
SDP404	AGGTCGACGGATCCCCGGGAATTCAGCTTTTGCTAAATCCTTGAATGC
